# Inference of cell-type specific imprinted regulatory elements and genes during human neuronal differentiation

**DOI:** 10.1101/2021.10.04.463060

**Authors:** Dan Liang, Nil Aygün, Nana Matoba, Folami Y. Ideraabdullah, Michael I. Love, Jason L. Stein

## Abstract

Genomic imprinting results in gene expression biased by parental chromosome of origin and occurs in genes with important roles during human brain development. However, the cell-type and temporal specificity of imprinting during human neurogenesis is generally unknown. By detecting within-donor allelic biases in chromatin accessibility and gene expression that are unrelated to cross-donor genotype, we inferred imprinting in both primary human neural progenitor cells (phNPCs) and their differentiated neuronal progeny from up to 85 donors. We identified 43/20 putatively imprinted regulatory elements (IREs) in neurons/progenitors, and 133/79 putatively imprinted genes in neurons/progenitors. Though 10 IREs and 42 genes were shared between neurons and progenitors, most imprinting was only detected within specific cell types. In addition to well-known imprinted genes and their promoters, we inferred novel IREs and imprinted genes. We found IREs overlapped with CpG islands more than non-imprinted regulatory elements. Consistent with DNA methylation-based regulation of imprinted expression, some putatively imprinted regulatory elements also overlapped with differentially methylated regions on the maternal germline. Finally, we identified a progenitor-specific putatively imprinted gene overlap with copy number variation that is associated with uniparental disomy-like phenotypes. Our results can therefore be useful in interpreting the function of variants identified in future parent-of-origin association studies.
