## Supplemental Table S1 for "Inference of cell-type specific imprinted regulatory elements and genes during human neuronal differentiation"

### Sheet: NeuronImprintedREs
variantID	refAllele	altAllele	theta.hat	p.hat	p.hat0	p.val	stat	counts	adj.p	C_Het_donors	Chr	peakstart	peakend	Promoter	KnownImp
1:206612651:T:A	T	A	5.77738	0.447189	0.444079	9.2e-17	69.1337	648	7.88e-15	23	chr1	206611841	206612870	EIF2D	FALSE
2:113603756:C:G	C	G	5.48722	0.576782	0.565723	2.26e-19	80.9944	468	2.52e-17	13	chr2	113603001	113604750	DDX11L2	FALSE
2:113603757:C:A	C	A	4.95157	0.564894	0.556509	6.15e-24	101.798	489	9.59e-22	13	chr2	113603001	113604750	DDX11L2	FALSE
2:113603788:C:G	C	G	4.52777	0.530951	0.510962	5.61e-25	106.543	548	9.56e-23	15	chr2	113603001	113604750	DDX11L2	FALSE
2:113603789:C:A	C	A	4.70076	0.531708	0.508359	8.97e-24	101.05	540	1.38e-21	15	chr2	113603001	113604750	DDX11L2	FALSE
3:9933702:C:G	C	G	3.43942	0.547317	0.52728	5.64e-48	211.771	1365	3.88e-45	23	chr3	9932671	9934430	IL17RC	FALSE
3:9933702:C:G	C	G	3.43942	0.547317	0.52728	5.64e-48	211.771	1365	3.88e-45	23	chr3	9932671	9934430	IL17RC	FALSE
3:9933702:C:G	C	G	3.43942	0.547317	0.52728	5.64e-48	211.771	1365	3.88e-45	23	chr3	9932671	9934430	CRELD1	FALSE
4:8871744:A:C	A	C	6.36679	0.454965	0.465458	6.11e-14	56.3346	501	4.07e-12	20	chr4	8871171	8872640	HMX1	FALSE
4:8872075:C:T	C	T	2.29884	0.494046	0.505943	1.6e-60	269.313	653	2.28e-57	23	chr4	8871171	8872640	HMX1	FALSE
4:8872177:C:T	C	T	3.83655	0.497401	0.510589	6.32e-29	124.571	724	1.33e-26	20	chr4	8871171	8872640	HMX1	FALSE
5:784861:T:C	T	C	3.63157	0.533478	0.539364	8.04e-27	114.957	610	1.56e-24	21	chr5	783951	785450	ZDHHC11B	FALSE
5:1552599:C:T	C	T	3.83387	0.639724	0.569546	6.88e-35	151.837	416	2.15e-32	12	chr5	1552001	1553320		FALSE
6:30571661:C:G	C	G	6.05355	0.44614	0.465828	2.46e-16	67.1945	431	2.05e-14	17	chr6	30570781	30571950	ABCF1	FALSE
6:31158000:C:A	C	A	2.33272	0.747243	0.680797	1.69e-53	237.1	676	1.6e-50	24	chr6	31157711	31159110	CCHCR1	FALSE
6:31158000:C:A	C	A	2.33272	0.747243	0.680797	1.69e-53	237.1	676	1.6e-50	24	chr6	31157711	31159110	TCF19	FALSE
7:94657752:A:G	A	G	2.79492	0.180584	0.333334	1.02e-34	151.049	266	3.09e-32	9	chr7	94654851	94659230	SGCE	TRUE
7:94657752:A:G	A	G	2.79492	0.180584	0.333334	1.02e-34	151.049	266	3.09e-32	9	chr7	94654851	94659230	PEG10	TRUE
7:94658467:T:C	T	C	1.89023	0.435101	0.490123	1.79e-89	402.238	466	5.97e-86	10	chr7	94654851	94659230	SGCE	TRUE
7:94658467:T:C	T	C	1.89023	0.435101	0.490123	1.79e-89	402.238	466	5.97e-86	10	chr7	94654851	94659230	PEG10	TRUE
7:130492076:G:A	G	A	3.12041	0.646713	0.564285	5.96e-32	138.4	255	1.43e-29	7	chr7	130490871	130492560	MEST	TRUE
7:130492076:G:A	G	A	3.12041	0.646713	0.564285	5.96e-32	138.4	255	1.43e-29	7	chr7	130490871	130492560	MEST	TRUE
7:130492076:G:A	G	A	3.12041	0.646713	0.564285	5.96e-32	138.4	255	1.43e-29	7	chr7	130490871	130492560	MEST	TRUE
7:137846951:C:A	C	A	3.48942	0.485547	0.502953	4.58e-54	239.695	609	4.57e-51	10	chr7	137846181	137847800	DGKI	FALSE
8:8228002:A:C	A	C	3.86466	0.289091	0.365022	1.19e-41	182.791	552	5.95e-39	13	chr8	8227441	8229340	FAM85B	FALSE
8:8228002:A:C	A	C	3.86466	0.289091	0.365022	1.19e-41	182.791	552	5.95e-39	13	chr8	8227441	8229340	FAM86B3P	FALSE
9:4741387:C:G	C	G	2.51326	0.52791	0.526454	3.57e-34	148.567	400	1e-31	20	chr9	4740221	4742120	AK3	FALSE
9:4741387:C:G	C	G	2.51326	0.52791	0.526454	3.57e-34	148.567	400	1e-31	20	chr9	4740221	4742120	AK3	FALSE
10:17811596:T:C	T	C	2.53797	0.609162	0.569203	1.88e-55	246.059	509	2.08e-52	11	chr10	17811111	17812050	MRC1	FALSE
10:46284720:G:C	G	C	5.4216	0.431977	0.423022	1.34e-17	72.9385	579	1.26e-15	28	chr10	46284211	46285320	ANTXRL	FALSE
10:101032145:A:G	A	G	3.64306	0.448035	0.456417	4.46e-24	102.435	382	7.18e-22	18	chr10	101030901	101033210	PDZD7	FALSE
10:101032145:A:G	A	G	3.64306	0.448035	0.456417	4.46e-24	102.435	382	7.18e-22	18	chr10	101030901	101033210	SFXN3	FALSE
11:3423126:G:C	G	C	5.22983	0.470956	0.473729	1.72e-28	122.588	1006	3.5e-26	30	chr11	3421751	3423750	FAM86GP	FALSE
11:3841558:C:T	C	T	6.04308	0.517384	0.510801	2.85e-14	57.8333	370	1.99e-12	16	chr11	3840261	3841950	RHOG	FALSE
12:8243088:A:G	A	G	3.85714	0.395634	0.405606	1.7e-23	99.7889	343	2.58e-21	16	chr12	8242151	8244310	FAM86FP	FALSE
12:8243088:A:G	A	G	3.85714	0.395634	0.405606	1.7e-23	99.7889	343	2.58e-21	16	chr12	8242151	8244310	FAM86FP	FALSE
14:20461879:A:C	A	C	2.12819	0.462951	0.477498	6.31e-192	873.283	3201	1.26e-187	29	chr14	20460871	20462390	PIP4P1	FALSE
15:23648164:A:G	A	G	0.984177	0.151856	0.256464	5.52e-157	712.573	889	5.51e-153	27	chr15	23647351	23649160	MAGEL2	TRUE
15:23687320:G:A	G	A	1.80996	0.849905	0.768873	5.61e-63	280.58	492	9.34e-60	22	chr15	23686511	23687510	NDN	TRUE
15:24856478:A:C	A	C	4.15407	0.263616	0.335495	2.53e-24	103.555	226	4.14e-22	6	chr15	24856211	24858150	SNRPN	TRUE
15:24857990:A:G	A	G	3.82534	0.379531	0.439992	5e-24	102.209	236	7.92e-22	7	chr15	24856211	24858150	SNRPN	TRUE
16:3364937:C:T	C	T	5.36228	0.744543	0.723218	4.24e-17	70.66	382	3.76e-15	18	chr16	3364831	3365470		FALSE
16:3365063:C:T	C	T	4.38357	0.607059	0.607919	3.17e-26	112.238	464	5.86e-24	19	chr16	3364831	3365470		FALSE
16:3443495:G:A	G	A	2.83505	0.81895	0.735469	2.28e-35	154.029	305	7.47e-33	13	chr16	3443391	3444260	ZNF597	TRUE
16:3443495:G:A	G	A	2.83505	0.81895	0.735469	2.28e-35	154.029	305	7.47e-33	13	chr16	3443391	3444260	NAA60	TRUE
16:5098322:C:G	C	G	3.55696	0.620381	0.568189	1.77e-25	108.825	329	3.08e-23	15	chr16	5096811	5098920	EEF2KMT	FALSE
16:5098322:C:G	C	G	3.55696	0.620381	0.568189	1.77e-25	108.825	329	3.08e-23	15	chr16	5096811	5098920	EEF2KMT	FALSE
19:20425046:A:C	A	C	2.35164	0.513132	0.498738	3.94e-47	207.901	579	2.62e-44	25	chr19	20423671	20425140	ZNF826P	FALSE
19:53538188:C:T	C	T	2.97912	0.600048	0.513889	1.18e-30	132.465	250	2.72e-28	8	chr19	53537591	53538420	ZNF331	FALSE
19:56838126:T:G	T	G	2.73149	0.620961	0.583865	1.19e-33	146.172	269	3.21e-31	10	chr19	56837511	56840970	ZIM2	TRUE
19:56838126:T:G	T	G	2.73149	0.620961	0.583865	1.19e-33	146.172	269	3.21e-31	10	chr19	56837511	56840970	PEG3	TRUE
19:56838126:T:G	T	G	2.73149	0.620961	0.583865	1.19e-33	146.172	269	3.21e-31	10	chr19	56837511	56840970	MIMT1	TRUE
19:56839095:C:T	C	T	1.43819	0.184682	0.347826	1.21e-88	398.434	510	3.44e-85	17	chr19	56837511	56840970	ZIM2	TRUE
19:56839095:C:T	C	T	1.43819	0.184682	0.347826	1.21e-88	398.434	510	3.44e-85	17	chr19	56837511	56840970	PEG3	TRUE
19:56839095:C:T	C	T	1.43819	0.184682	0.347826	1.21e-88	398.434	510	3.44e-85	17	chr19	56837511	56840970	MIMT1	TRUE
19:56839240:G:A	G	A	2.99259	0.177968	0.312501	5.05e-30	129.584	271	1.15e-27	10	chr19	56837511	56840970	ZIM2	TRUE
19:56839240:G:A	G	A	2.99259	0.177968	0.312501	5.05e-30	129.584	271	1.15e-27	10	chr19	56837511	56840970	PEG3	TRUE
19:56839240:G:A	G	A	2.99259	0.177968	0.312501	5.05e-30	129.584	271	1.15e-27	10	chr19	56837511	56840970	MIMT1	TRUE
19:56839696:A:G	A	G	1.22012	0.274287	0.381705	1.34e-123	559.075	579	8.89e-120	18	chr19	56837511	56840970	ZIM2	TRUE
19:56839696:A:G	A	G	1.22012	0.274287	0.381705	1.34e-123	559.075	579	8.89e-120	18	chr19	56837511	56840970	PEG3	TRUE
19:56839696:A:G	A	G	1.22012	0.274287	0.381705	1.34e-123	559.075	579	8.89e-120	18	chr19	56837511	56840970	MIMT1	TRUE
19:56839938:T:C	T	C	2.32555	0.347965	0.438462	1.58e-46	205.144	322	9.83e-44	11	chr19	56837511	56840970	ZIM2	TRUE
19:56839938:T:C	T	C	2.32555	0.347965	0.438462	1.58e-46	205.144	322	9.83e-44	11	chr19	56837511	56840970	PEG3	TRUE
19:56839938:T:C	T	C	2.32555	0.347965	0.438462	1.58e-46	205.144	322	9.83e-44	11	chr19	56837511	56840970	MIMT1	TRUE
21:39385961:G:A	G	A	1.12	0.445155	0.481866	7.4e-94	422.381	515	2.95e-90	23	chr21	39385651	39386540	GET1	FALSE
21:39386047:T:G	T	G	1.88665	0.664457	0.594945	2.42e-49	218.042	347	1.86e-46	15	chr21	39385651	39386540	GET1	FALSE
22:17258347:C:T	C	T	2.36999	0.573018	0.552421	6.05e-49	216.215	885	4.48e-46	28	chr22	17257131	17258970	ADA2	FALSE
22:18001741:T:C	T	C	2.74155	0.450538	0.487711	1.01e-44	196.859	636	6.12e-42	24	chr22	18000521	18002000	MICAL3	FALSE
1:1724489:G:C	G	C	6.85851	0.579328	0.549403	5.13e-11	43.1258	305	2.55e-09	11	chr1	1724111	1724690	CDK11A	FALSE
1:1724489:G:C	G	C	6.85851	0.579328	0.549403	5.13e-11	43.1258	305	2.55e-09	11	chr1	1724111	1724690	CDK11A	FALSE
1:247937165:A:C	A	C	6.57201	0.582533	0.563327	3.89e-17	70.8343	642	3.47e-15	25	chr1	247936941	247937470	CLK3P2	FALSE
1:247937165:A:C	A	C	6.57201	0.582533	0.563327	3.89e-17	70.8343	642	3.47e-15	25	chr1	247936941	247937470	OR2X1P	FALSE
2:113627286:T:C	T	C	5.58295	0.549801	0.559727	1.38e-25	109.328	1023	2.41e-23	28	chr2	113626691	113627680	RPL23AP7	FALSE
2:113627286:T:C	T	C	5.58295	0.549801	0.559727	1.38e-25	109.328	1023	2.41e-23	28	chr2	113626691	113627680	RABL2A	FALSE
4:973657:G:A	G	A	8.43147	0.548009	0.533948	2.28e-10	40.2071	709	1.05e-08	29	chr4	972861	973900	DGKQ	FALSE
6:118651974:G:A	G	A	11.4027	0.482783	0.474266	3.17e-09	35.0774	660	1.25e-07	26	chr6	118649971	118652490	CEP85L	FALSE
9:470188:G:C	G	C	5.0447	0.378591	0.409244	5.48e-24	102.026	498	8.61e-22	19	chr9	469591	470890	KANK1	FALSE
9:470188:G:C	G	C	5.0447	0.378591	0.409244	5.48e-24	102.026	498	8.61e-22	19	chr9	469591	470890	KANK1	FALSE
9:120842848:T:C	T	C	15.0239	0.494886	0.480676	0.000262645	13.3196	192	0.00478321	5	chr9	120842371	120843510	CUTALP	FALSE
11:3581269:T:G	T	G	10.8482	0.503203	0.516424	1.12e-06	23.7121	500	3.19e-05	25	chr11	3580851	3581530		FALSE
11:3581275:C:T	C	T	7.93588	0.560473	0.563422	8.74e-10	37.5871	577	3.72e-08	27	chr11	3580851	3581530		FALSE
12:101697601:C:G	C	G	16.3122	0.462701	0.461151	0.000480831	12.1886	428	0.00835281	22	chr12	101696541	101699140	CHPT1	FALSE
12:101697601:C:G	C	G	16.3122	0.462701	0.461151	0.000480831	12.1886	428	0.00835281	22	chr12	101696541	101699140	CHPT1	FALSE
18:14431320:G:T	G	T	5.07067	0.554334	0.537159	5.35e-21	88.3984	511	6.68e-19	18	chr18	14430841	14431790		FALSE
20:17682533:G:A	G	A	9.78856	0.474788	0.496244	3.91e-12	48.1691	852	2.21e-10	22	chr20	17680841	17683140	RRBP1	FALSE

### Sheet: ProgenitorImprintedREs
variantID	refAllele	altAllele	theta.hat	p.hat	p.hat0	p.val	stat	counts	adj.p	C_Het_donors	Chr	peakstart	peakend	Promoter	KnownImp
1:206612651:T:A	T	A	8.93871	0.468346	0.472755	3.11e-11	44.1086	718	2.94e-09	29	chr1	206611841	206612870	EIF2D	FALSE
2:113603676:C:T	C	T	7.07034	0.543627	0.546919	1.47e-18	77.3002	846	3.49e-16	27	chr2	113603001	113604750	DDX11L2	FALSE
2:113603858:G:A	G	A	8.07871	0.494053	0.504122	4.56e-13	52.3864	630	5.61e-11	25	chr2	113603001	113604750	DDX11L2	FALSE
2:113603938:G:C	G	C	7.66253	0.453744	0.468132	2.9e-16	66.8698	691	5.81e-14	25	chr2	113603001	113604750	DDX11L2	FALSE
2:113603966:T:A	T	A	5.85069	0.467688	0.476114	8.14e-21	87.5685	788	2.52e-18	30	chr2	113603001	113604750	DDX11L2	FALSE
2:219446317:C:A	C	A	11.2401	0.47113	0.475936	4.3e-07	25.5564	723	1.91e-05	36	chr2	219445991	219446560	SPEG	FALSE
2:235710741:C:T	C	T	4.82849	0.544426	0.545471	1.41e-19	81.9311	534	3.79e-17	25	chr2	235710171	235710890	AGAP1	FALSE
3:9933702:C:G	C	G	4.27267	0.486187	0.478223	1.7e-39	172.93	775	4.33e-36	30	chr3	9932671	9934430	IL17RC	FALSE
3:9933702:C:G	C	G	4.27267	0.486187	0.478223	1.7e-39	172.93	775	4.33e-36	30	chr3	9932671	9934430	IL17RC	FALSE
3:9933702:C:G	C	G	4.27267	0.486187	0.478223	1.7e-39	172.93	775	4.33e-36	30	chr3	9932671	9934430	CRELD1	FALSE
4:156972019:C:G	C	G	4.61024	0.443974	0.469424	3.96e-24	102.671	529	1.62e-21	26	chr4	156969801	156972610	PDGFC	FALSE
4:156972019:C:G	C	G	4.61024	0.443974	0.469424	3.96e-24	102.671	529	1.62e-21	26	chr4	156969801	156972610	PDGFC	FALSE
5:1552599:C:T	C	T	4.10553	0.598625	0.604688	9.57e-36	155.756	456	1.95e-32	17	chr5	1552001	1553320		FALSE
8:8228002:A:C	A	C	3.62067	0.260278	0.311534	5.49e-44	193.496	693	1.87e-40	17	chr8	8227441	8229340	FAM86B3P	FALSE
8:8228002:A:C	A	C	3.62067	0.260278	0.311534	5.49e-44	193.496	693	1.87e-40	17	chr8	8227441	8229340	FAM86B3P	FALSE
12:8243088:A:G	A	G	2.87425	0.503448	0.515665	1.3e-34	150.569	499	2.22e-31	25	chr12	8242151	8244310	FAM86FP	FALSE
12:8243088:A:G	A	G	2.87425	0.503448	0.515665	1.3e-34	150.569	499	2.22e-31	25	chr12	8242151	8244310	FAM86FP	FALSE
12:8243215:A:T	A	T	3.77392	0.313449	0.35316	1.83e-31	136.17	485	2.34e-28	20	chr12	8242151	8244310	FAM86FP	FALSE
12:8243215:A:T	A	T	3.77392	0.313449	0.35316	1.83e-31	136.17	485	2.34e-28	20	chr12	8242151	8244310	FAM86FP	FALSE
14:20461879:A:C	A	C	3.3979	0.512356	0.518102	5.16e-57	253.219	1515	2.63e-53	38	chr14	20460871	20462390	PIP4P1	FALSE
16:5097822:A:C	A	C	10.4456	0.506502	0.499974	1.47e-07	27.634	366	7.09e-06	16	chr16	5096811	5098920	EEF2KMT	FALSE
16:5097822:A:C	A	C	10.4456	0.506502	0.499974	1.47e-07	27.634	366	7.09e-06	16	chr16	5096811	5098920	EEF2KMT	FALSE
16:5098322:C:G	C	G	3.96783	0.614766	0.589589	7.12e-31	133.476	519	8.07e-28	21	chr16	5096811	5098920	EEF2KMT	FALSE
16:5098322:C:G	C	G	3.96783	0.614766	0.589589	7.12e-31	133.476	519	8.07e-28	21	chr16	5096811	5098920	EEF2KMT	FALSE
19:20425046:A:C	A	C	4.32313	0.269834	0.316154	2.78e-29	126.199	635	2.37e-26	25	chr19	20423671	20425140	ZNF826P	FALSE
1:83999353:G:T	G	T	24.6742	0.479832	0.483544	0.00172242	9.82408	766	0.0315664	37	chr1	83998131	84000020	TTLL7	FALSE
11:3422543:A:G	A	G	4.25464	0.359554	0.394079	3.96e-30	130.066	520	4.05e-27	25	chr11	3421751	3423750	FAM86GP	FALSE
12:31959358:G:C	G	C	6.80405	0.510492	0.514646	6e-26	110.972	1020	3.06e-23	38	chr12	31958791	31960740	LINC02422	FALSE
12:31959358:G:C	G	C	6.80405	0.510492	0.514646	6e-26	110.972	1020	3.06e-23	38	chr12	31958791	31960740	RESF1	FALSE
13:32315831:G:A	G	A	11.8403	0.444753	0.46737	1.25e-08	32.4122	412	7.36e-07	19	chr13	32314971	32316390	ZAR1L	FALSE
13:32315831:G:A	G	A	11.8403	0.444753	0.46737	1.25e-08	32.4122	412	7.36e-07	19	chr13	32314971	32316390	BRCA2	FALSE
13:110713558:G:C	G	C	8.6845	0.545418	0.542921	8.06e-19	78.486	795	2.01e-16	32	chr13	110711781	110716470	CARS2	FALSE
13:110713558:G:C	G	C	8.6845	0.545418	0.542921	8.06e-19	78.486	795	2.01e-16	32	chr13	110711781	110716470	ING1	FALSE
14:35534103:A:C	A	C	12.7777	0.505281	0.503015	1.63e-08	31.8871	581	9.37e-07	28	chr14	35533201	35535810	INSM2	FALSE
18:5197171:G:A	G	A	19.3755	0.48832	0.477077	0.00031848	12.9585	459	0.00735532	22	chr18	5196231	5197740	AKAIN1	FALSE
18:5197171:G:A	G	A	19.3755	0.48832	0.477077	0.00031848	12.9585	459	0.00735532	22	chr18	5196231	5197740	AKAIN1	FALSE
19:21569339:C:T	C	T	6.29641	0.422314	0.449658	3.73e-16	66.3739	327	7.05e-14	11	chr19	21568911	21569780	AC123912.1	FALSE
